# An alternative spliceosome defined by distinct snRNAs in early zebrafish embryogenesis

**DOI:** 10.1101/858944

**Authors:** Johanna F. B. Pagano, Rob J. Dekker, Wim A. Ensink, Marina van Olst, Alex Bos, Selina van Leeuwen, Wim C. de Leeuw, Ulrike Nehrdich, Herman P. Spaink, Han Rauwerda, Martijs J. Jonker, Timo M. Breit

## Abstract

Splicing removes intronic RNA sequences from pre-mRNA molecules and enables, by alternative splicing, the generation of multiple unique RNA molecules from a single gene. As such, splicing is an essential part of the whole translation system of a cell. The spliceosome is a ribonucleoprotein complex in which five small nuclear RNAs (snRNAs) are involved; U1, U2, U4, U5, and U6. For each of these snRNAs there are variant gene copies present in a genome. Furthermore, in many eukaryotic species there is an alternative, minor spliceosome that can splice a small number of specific introns. As we previously discovered an embryogenesis-specific ribosomal system in zebrafish early embryogenesis based on variant rRNA and snoRNA expression, we hypothesized that there may also be an embryogenesis-specific spliceosome. An inventory of zebrafish snRNA genes revealed clustered and dispersed loci for all but U2 major snRNAs. For each minor spliceosome snRNA, just one gene locus was found. Since complete snRNA molecules are hard to sequence, we employed a combined PCR-sequencing approach to measure the individual snRNA-variant presence. Analysis of egg and male-adult samples revealed embryogenesis-specific and somatic-specific variants for each major snRNA. These variants have substantial sequence differences, yet none in their mRNA binding sites. Given that many of the sequence differences are found in loop structures indicate possible alternative protein binding. Altogether, with this study we established that the spliceosome is also an element of the embryogenesis-specific translation system in zebrafish.
