## Supplemental Table ST2 for "An alternative spliceosome defined by distinct snRNAs in early zebrafish embryogenesis"

### Sheet: Sheet1
snRNA	len	egg1	egg2	egg3	adult male1	adult male 2	adult male 3		total egg	total adult male
U12_ch3	153	21	30	25	249	272	278		76	799
U11_ch19_1	134	0	0	0	0	0	0		0	0
U11_ch19_2	136	28	46	33	183	208	212		107	603
U4atc_ch9	122	0	0	0	0	0	0		0	0
U4atc_ch11	132	9	7	16	79	121	111		32	311
U6atc_13	125	0	0	0	0	0	0		0	0
U6atc_21	128	2	5	2	42	61	64		9	167
unmapped		12928565	16334377	16432359	9346170	12088356	12182601		45695301	33617127
