## Supplemental Table ST3 for "An alternative spliceosome defined by distinct snRNAs in early zebrafish embryogenesis"

### Sheet: countsall
		egg		male			egg	male	total # reads
		clutch1	clutch2	male1	male2	male3
		S18	S19	S14	S15	S16
U1	Maternal	67290	239191	2050	1805	127	0.978044	0.00208936
	Somatic	1445	5435	806164	833339	262363	0.0219555	0.997911
	sum	68735	244626	808214	835144	262490			2219209
U2	Maternal	144552	232644	343	183	230	0.998433	0.00476509
	Somatic	238	354	46515	66524	44859	0.00156702	0.995235
	sum	144790	232998	46858	66707	45089			536442
U4	Maternal	73848	82004	9	18	5	0.933178	2.19659e-05
	Somatic	5784	5376	536212	614464	306095	0.0668215	0.999978
	sum	79632	87380	536221	614482	306100			1623815
U5	Maternal	30024	80891	165	334	29	0.989906	0.000819855
	Somatic	315	816	238058	250041	155389	0.0100941	0.99918
	sum	30339	81707	238223	250375	155418			756062
U6	Maternal	2070658	2001357	1089	1074	607	0.998899	0.000516377
	Somatic	2370	2118	2362953	2299680	698896	0.00110094	0.999484
	sum	2073028	2003475	2364042	2300754	699503			9440802
