## Supplemental Table ST4 for "An alternative spliceosome defined by distinct snRNAs in early zebrafish embryogenesis"

### Sheet: primers
Primer Name	Sequence
U1_U_Fw	ATACTTACCTGGCAGGGG
U1_U_Rv	GAGAGCGCGAACGCAG
U2_U_Fw	GCTTCTCGGCCTTTTGG
U2_U_Rv	GTGCACCGTTCCCGG
U4_M_Fw	CGCAGAGGCAATATCATAGC
U4_S_Fw	CGCAGTGGCAGTATCGTAG
U4_M_Rv	AGGCTGTCAAAAATTGCCAG
U4_S_Rv	AGACCGTCAAAAATTGCCAG
U5_U_Fw	TCGCCTTTTACTAAAGATTTCCG
U5_M_Rv	TGCAGATAGCAGAGCACC
U5_S_Rv	CTGTCGGCAGGGCATC
U6_M_Fw	CGGTGGCACATATACTAAAATTGG
U6_S_Fw	CGGCAGCACATATACTAAAATTGG
U6_M_Rv	CTTCACGGATTTGCGTGTC
U6_S_Rv	GCTTCACGAATTTGCGTGTC
qPCRProbes	Sequence
U1_M	CTCCGGCCACGCTGACCC
U1_S	CTGTCGGCTGTGTTGACCT
U5_M	GGGAGGAACTATTGTGAGTTTTGTTTATTTTTG
U5_S	GGGGAAGAACACTATGAGTATAAACTAATTTTTT
